# pyCancerSig: subclassifying human cancer with comprehensive single nucleotide, structural and microsatellite mutational signature deconstruction from whole genome sequencing

**DOI:** 10.1101/785410

**Authors:** Jessada Thutkawkorapin, Jesper Eisfeldt, Emma Tham, Daniel Nilsson

## Abstract

**Background:** DNA damage accumulates over the course of cancer development. The often-substantial amount of somatic mutations in cancer poses a challenge to traditional methods to characterize tumors based on driver mutations. However, advances in machine learning technology can take advantage of this substantial amount of data.

**Results:** We developed a command line interface python package, pyCancerSig, to perform sample profiling by integrating single nucleotide variation (SNV), structural variation (SV) and microsatellite instability (MSI) profiles into a unified profile. It also provides a command to decipher underlying cancer processes, employing an unsupervised learning technique, Non-negative Matrix Factorization, and a command to visualize the results. The package accepts common standard file formats (vcf, bam). The program was evaluated using a cohort of breast- and colorectal cancer from The Cancer Genome Atlas project (TCGA). The result showed that by integrating multiple mutations modes, the tool can correctly identify cases with known clear mutational signatures and can strengthen signatures in cases with unclear signal from an SNV-only profile.

**Conclusions:** pyCancerSig has demonstrated its capability in identifying known and unknown cancer processes, and at the same time, illuminates the association within and between the mutation modes.
