## Additional File 1 for "pyCancerSig: subclassifying human cancer with comprehensive single nucleotide, structural and microsatellite mutational signature deconstruction from whole genome sequencing"

### Sheet: Benchmarking samples
Case ID	TCGA project ID	Tumor WGS bam file ID	Normal WGS bam file ID	MuTect2 WXS vcf file ID
TCGA-A1-A0SM	TCGA-BRCA	d1b482b0-0e66-4620-bc89-bfc93541735d	96a41a4f-52b2-4699-9a58-6e8e2be5e409	cfe23c9f-d3e8-4126-a86d-ece8145b557f
TCGA-A2-A04P	TCGA-BRCA	680a94d4-95ae-4e50-b380-28f9f3c3be71	38b3f71f-fbf5-46cd-91b9-a6233ac79a89	596c84b9-3973-4beb-b95c-0cab733dbbcc
TCGA-A2-A04Q	TCGA-BRCA	77a8d1fa-9421-4333-b128-8a4b8fddfc6f	4f762d03-b511-4e74-a7af-6633100d33cd	ec11213d-02aa-4578-b6bf-e0af7261b079
TCGA-A2-A04T	TCGA-BRCA	6dd42df3-896f-418a-9f13-468ac66d69bc	f9051235-b44d-460e-91f0-71118754ad79	706e6169-72c9-4b64-a5b0-5600f74fb37c
TCGA-A2-A04X	TCGA-BRCA	055e605f-56b9-4ca6-8856-1f32ab8e34a6	c942bc80-18ce-4573-869b-4fc96677f775	0ef6e9ec-9152-4c9a-8d26-262decc42ed3
TCGA-A2-A0CM	TCGA-BRCA	a6c27294-bf51-4eac-a2b6-885f5757b32b	5aa2407a-3abf-42c8-817f-5de4731a1bc7	9eb39766-ceba-4fb6-8708-ac7493631853
TCGA-A2-A0D0	TCGA-BRCA	25ddf041-bc97-4ced-aa1a-cf0339d8c23b	d5cf3968-3a25-4d98-9af5-206f96cce6db	eb8193dc-a1a0-4e47-ab15-cfbc54091521
TCGA-A2-A0D1	TCGA-BRCA	6d37aa75-54cd-423e-987a-342e9a2def7a	a74be239-af6b-4564-9546-58302824434c	cef89b2b-3682-4056-94fd-13c7f4240254
TCGA-A2-A0D2	TCGA-BRCA	221d4b81-a70e-4647-8a9a-ce4866538392	956f0d4d-6f36-47f6-b9b0-f418ba4544c5	bcc9e772-dc74-43e5-a96c-f4b990c110d5
TCGA-A2-A0D4	TCGA-BRCA	ac8422e5-dfeb-40c6-ab1f-dddd9f7fb015	231cf234-5a6f-486a-805f-8e2f12139cb6	65cec6f3-85dd-40a8-a13a-646290b5385a
TCGA-A2-A0EY	TCGA-BRCA	79cc669f-41ce-4384-ac00-fe94ad0c8cd5	20d69bac-1191-4446-9c05-469bef595edd	02d15501-ea9b-47de-b8af-6765bd0bb95d
TCGA-A2-A0YG	TCGA-BRCA	64d3bdd6-809b-4c4e-bb57-71f60383b777	0fe624ef-b6b8-45dc-8e70-c51c6a2e31d7	735917e8-8de8-4434-8378-708c16be96f8
TCGA-A2-A259	TCGA-BRCA	767c5435-e3e1-4cdb-92e0-2b0961610118	d2a43dcc-9fe7-4ca8-9f36-dcffd1ac50b3	9bb70a91-1729-4d6c-9a3e-4eccd1ef36b5
TCGA-A2-A25B	TCGA-BRCA	372d2951-a381-41f0-88d7-72cc9da6b6db	639ddd7e-f28c-4b27-ae48-82d236b2f872	6aa4539b-a580-4158-b121-10a1b3dcc878
TCGA-A2-A3KC	TCGA-BRCA	449d2c68-674e-4e86-89ff-574170845aa1	0dee69dc-a2f3-404c-b1d3-0155e3df4b39	dd79f28f-b9de-49fa-b836-bcfcb865f16b
TCGA-A2-A3XX	TCGA-BRCA	c11a6c92-3f76-42d3-aa9d-e1e4c34f7cf5	128df03c-0852-4e14-8f58-1c66046567fb	6e834d7f-723b-4970-aca0-b5aa0286fecb
TCGA-A2-A3Y0	TCGA-BRCA	f1452ca5-f44b-4f35-a5eb-a8b1f9c44ef7	2a32c16c-432c-401f-9725-63857230380b	90f7f5c1-7332-4735-8779-404cf0eee896
TCGA-A7-A0CE	TCGA-BRCA	d744c7c6-690c-4f5e-968e-532936b3696a	6cc44144-a33a-4a8c-a7a5-6ca9a0d019d4	129acc6c-bd32-4561-8c87-9bee1e27524c
TCGA-A7-A13D	TCGA-BRCA	3c8a206a-59d4-412a-97c1-9dd31cb9b7c0	b80530e4-9ddc-40fa-a763-ea5010e21813	e9f98455-0ea2-473a-9a13-fe80e2d6d3b5
TCGA-A7-A26G	TCGA-BRCA	f7140aea-8ed7-4d5d-adfb-bd360e319805	b1afd1ab-e46c-4616-8f8e-70509f3f1c32	fe91360b-a7d2-4d5e-b671-f970d391f379
TCGA-A8-A075	TCGA-BRCA	4d604b9e-e0ae-4c4e-b844-4c1d7924d75b	8d13d716-2db8-42e8-9c7a-42fce5c7dfc6	9d321a46-f626-432e-a2b0-8c10bf82fa7e
TCGA-A8-A07B	TCGA-BRCA	88226ae1-28e5-4dc7-abbb-f55d7b64937d	c4935fc4-ed6f-446a-a4cb-b41d1f4b38ef	7bfef6e2-a867-4bfd-b441-cd92d52f96e0
TCGA-A8-A07I	TCGA-BRCA	6453f2d2-c0d0-46ee-a131-4a59788bb4c3	21138e96-7fba-4eca-b82b-98786a6858c3	824f0f12-cc6b-4632-9e5b-7683d00f6e49
TCGA-A8-A08B	TCGA-BRCA	f0967810-7b67-40b6-9995-a392153f2fba	ae70c8e9-45c8-4382-966a-e8787009508e	4be9e2af-315e-47c2-913d-816ba73d789e
TCGA-A8-A08L	TCGA-BRCA	941e2188-e858-40d6-9f12-5faa6425a67f	aa5093d9-f4ec-4b1c-8e9b-eabedd7ee5e8	6232d7a3-969a-433b-9107-a6d72e0e1d0f
TCGA-A8-A08S	TCGA-BRCA	b026f426-bb3a-4c0e-b90d-6ec93bde0f53	88281394-1a54-4fd8-8b8c-7c6fd3134331	44eb7701-d194-415d-8f04-2ac4e0bb3048
TCGA-A8-A092	TCGA-BRCA	3a2d527a-e52b-426a-aad8-0a7691cf835b	9b123116-1002-41ca-a335-c49ced491c8b	0c5efb99-b1be-4ca7-82b8-0fd5ab41ec9b
TCGA-A8-A094	TCGA-BRCA	d706598d-75e8-4df1-94b7-da37b3361303	2cd07b47-50c8-4208-9637-21b2ec86670d	0436f443-bed8-42b6-ae35-a6169b9d158b
TCGA-A8-A09I	TCGA-BRCA	767c9f80-f27b-4abe-91c6-394a72835d7a	0fdbc528-9b3a-4f41-b5e4-9e0f68b6823e	12cccc8d-9d4d-4177-9eaf-93d5506bc635
TCGA-A8-A09X	TCGA-BRCA	8327f8db-6932-4661-a116-5909cd8e4c81	9f917b23-c2a4-434b-87fa-4ea1453473db	0de3cfb6-ee05-45b0-a4d1-f3afe47e0cf7
TCGA-AC-A2BK	TCGA-BRCA	53c5c882-8386-48e7-b7dd-8815bcf6b316	0cdbbe0e-0c6f-4320-a72f-e80cf5faeb8d	2c9d69a0-cfce-4ec7-b3d0-3d95b3768cc9
TCGA-AN-A04D	TCGA-BRCA	8c35cbda-44bd-4a5f-9c1c-1a36d4636e93	4a1b29e7-a50b-4f6a-a8a5-0e1727c4647e	1c8d7915-c4e2-42ac-8dd4-1f6620b8bc82
TCGA-AN-A0AT	TCGA-BRCA	5285cd99-09bc-48e5-abcb-11230d5f40f0	37554d25-cb93-436e-9379-74d3111e16c7	5cb847d7-6e73-4c68-9721-d039b9b6e0e5
TCGA-AN-A0XR	TCGA-BRCA	19e1e7d4-80dd-4107-98b2-6796fe22947f	5820a5ab-6b80-4a87-8140-d96b70cd48d4	a246002e-f472-401e-bfb4-605d917f9dd2
TCGA-AO-A03L	TCGA-BRCA	e374014a-934d-4eee-b1e3-53ec285ea08e	03cb8dc7-1f67-4e48-a45f-f95f827694cd	37674800-d2a3-439b-821a-5bb8b29d8de4
TCGA-AO-A0J2	TCGA-BRCA	46cbf954-a4fb-4060-818c-a60666ae41d3	67104b13-f236-4501-aa7e-6a7eab9ec28e	488750b3-d236-420c-9eed-837409c22a1d
TCGA-AO-A0J4	TCGA-BRCA	b518df9f-2eae-4c82-92e3-3eb196cdd3a5	4d68d5de-7417-49a8-adf6-12b3ccc612c0	8ae43038-2bee-460a-b374-41a1603c7e47
TCGA-AO-A0J6	TCGA-BRCA	71b1d18c-e0ab-473a-b4ee-55ebb68cfda8	6de10403-e69b-4372-a6f5-e74b01a70129	bd7aa8cf-f185-4304-b84d-2459b74245fa
TCGA-AO-A0JM	TCGA-BRCA	456682bf-18d1-4383-96ba-6e06fe7dd669	ef8744a1-5a99-4907-a1ad-fd44bb54635d	76e18511-d530-485c-b9ea-57aae6d246bb
TCGA-AO-A124	TCGA-BRCA	6ca7df84-fd75-4ecb-852b-76236b5781d9	df77d00f-d0ce-435b-8776-c9043d199f1c	f128b629-37f8-47eb-81b4-efb04852760e
TCGA-AO-A12H	TCGA-BRCA	55b85b3a-3eed-4a89-ab63-56b85e180571	3acf783b-164a-4cee-bc63-deedb1ebc450	83c06516-e342-45ab-a1e5-38d29764f3de
TCGA-AQ-A04J	TCGA-BRCA	c57fe789-7ef3-4dcb-bc21-b7ccb5ff208e	daa58157-819b-4aa9-b5f7-a7db1fb9acba	9bbc3438-3ad3-40fc-bc7b-ab483c6f0f28
TCGA-AR-A0TX	TCGA-BRCA	e9fddd42-1948-4df8-ac61-4db49de8123f	b17edad3-432f-495b-8595-03a17d1d0544	8883dacb-3c04-4017-bd47-7b9cf935989b
TCGA-AR-A1AY	TCGA-BRCA	45a65b22-252b-4f92-bd7b-16a76d26c165	08e07f8e-1ab8-4039-a26d-4a7e1fcb9d98	24d7ef9a-ca2f-4758-b557-d0b314aff662
TCGA-AR-A24Z	TCGA-BRCA	1251c29c-8d85-4187-80dd-c459542e3080	832184fd-56a4-488a-a361-8fee484a5391	928a458f-d9b9-46f0-8a53-8e67b227b3e2
TCGA-AR-A256	TCGA-BRCA	83a38860-cf50-4344-8dbf-97d4cda96864	3c6b93f3-c90a-4e23-9fdb-f7d1d3e89a82	62627eb0-bc1c-41b0-bc9e-d4f52aaa9793
TCGA-AR-A2LK	TCGA-BRCA	452eb1a3-2221-409b-a97e-f3266c5737cd	2c451421-5276-4960-9791-c9d9c5a2b7ff	c29294b1-ce40-4eaa-88e0-ed10c1848834
TCGA-B6-A0I1	TCGA-BRCA	30cac8b3-f09f-4eeb-8dff-e77e8b9c13fd	ad8ec5b0-99a1-493d-bd8d-9bb358f87991	6424c5d3-5d8a-4eca-a5e2-064bc232fdb7
TCGA-B6-A0I2	TCGA-BRCA	1f31bdc1-69ef-49bf-8200-d73661b23c67	32d9eca6-d09e-458e-8564-2f50ca1eb655	d95ce04f-ea5f-4cb1-9e39-dd0e5d9bb9af
TCGA-B6-A0IJ	TCGA-BRCA	b665cc0b-5952-419e-87a4-d97d3298f607	b5a04a08-cf8c-4237-bb3b-d8fb7674c945	ed29b320-b429-4b3f-94d4-b90a71488524
TCGA-B6-A0RE	TCGA-BRCA	6ed22fe1-529a-4ad1-8eb3-f50a383e4df4	fb69f79f-0d25-4867-8a83-764167ccd5e0	33e2c42f-2138-4f9b-9370-07f5ea3a5ddd
TCGA-B6-A0RT	TCGA-BRCA	0058348e-638c-426a-9fba-b26a3143c45b	75db9c75-640f-4ad6-9d97-a0cb485b35d8	8e0cdc1e-3884-4ebb-93aa-25f8994dca8d
TCGA-B6-A0RU	TCGA-BRCA	2efc5248-9be4-4e98-a400-f2ee744ac29d	a29cdc57-52ec-48f1-87d6-5f2a56480a48	208c9cf8-e5fc-49c4-8c4c-2c27ff111aa3
TCGA-B6-A0WX	TCGA-BRCA	1d0beca4-681e-4dbe-a6cf-f6c492c370b2	5df0fe6c-10bd-4c09-8766-283df19e6760	4b664aff-521e-403a-aafa-b00ebb49c502
TCGA-BH-A0AV	TCGA-BRCA	b2a1b1a3-a780-4be9-9a65-8937ba5df3b0	d56f0f11-ae97-4969-a5f2-84945ca2c281	d1b35f81-5930-4709-b7b7-e68ddec762f4
TCGA-BH-A0B3	TCGA-BRCA	82535082-739b-4a9b-8609-4724bbdd27ee	29af0d77-d43d-4e85-9010-c496c956b250	6c32b84e-7b92-4fdf-bc2d-65ababda494d
TCGA-BH-A0B9	TCGA-BRCA	1a49cb56-547c-4a77-84e6-116bc406ba19	9822e8f0-c9dd-4681-a427-46ce76876761	5915134b-1890-457f-bc07-27b4c5bade03
TCGA-BH-A0BW	TCGA-BRCA	d87bcaa2-19f0-4c3b-8f85-8f47ed056ffc	b2814a9e-e181-44be-8ac3-cea9313752a8	001f8fe1-444d-446b-b324-081e5f45e22f
TCGA-BH-A0DG	TCGA-BRCA	d1c980ac-6070-4a3b-8ff8-208b0f7897cf	f5b1fe9e-b024-4845-a47a-42964a009d73	442737b5-0780-4dd1-b12e-01c9dfb1aef9
TCGA-BH-A0DT	TCGA-BRCA	4ac2ec89-0e27-40ab-949e-6cb716b4d9e1	fafbdaae-4f36-4715-85b5-8cc9be96343c	b76fed4f-ddb0-4555-b101-c34978f71739
TCGA-BH-A0E0	TCGA-BRCA	fc737335-21e7-4997-b267-04d3f91043f5	ba938f20-4549-47f9-929c-3351cd03e1ce	a95c4896-5e62-4852-9019-3aa3d4c613d4
TCGA-BH-A0EA	TCGA-BRCA	b1ff5cfd-0f6e-4211-a58a-81b120d0eb6d	9a8c10ef-1524-476d-aede-92a75cf6f28b	daddc8ea-10c6-4d8c-9780-cc168556e249
TCGA-BH-A0H0	TCGA-BRCA	11f5f965-f934-4815-a294-395459390c2b	45b4fccd-bfa3-497e-a46a-b39a2b2d1263	58539860-fe6c-43ce-9362-00a138f2e82c
TCGA-BH-A0H6	TCGA-BRCA	8df89d9c-2eb9-459a-adf7-48c9867c9462	9327706b-160e-4773-95f1-a875f0a92f60	64e0df35-03e6-4aac-8caf-1398b89a1522
TCGA-BH-A0WA	TCGA-BRCA	1671f5e8-9bbd-41c1-803e-c518d5ba004f	8ed08a9b-096c-47fc-85fe-61038535e131	fee2d35f-e6a7-4de5-b0c3-00332ce98c46
TCGA-BH-A18R	TCGA-BRCA	14062e7f-b11d-44a9-ae98-3383c517bf91	6d0781dd-0e6b-44b9-bdba-469778ae2a04	2abc97cc-26b8-40f2-b5c7-34c22a8956fe
TCGA-BH-A18U	TCGA-BRCA	8797ff7d-3b2a-4ac8-b8a3-375982e8413e	66d1645c-a6d2-4a4f-9150-78bd1f576ae2	50baccf8-64de-45c8-acd2-44f2ffb8b420
TCGA-BH-A1FC	TCGA-BRCA	96f6b8e2-d4c6-44db-a8d4-3c7549e04038	689d4e64-e8da-4e5d-8d57-fce960e4285a	df90e8a9-6334-45f2-a375-52beedf1bc2e
TCGA-C8-A12L	TCGA-BRCA	c12fbad8-2c66-4967-9bfe-6837f6d1e5d4	1961adaf-b22b-4091-b508-99f711a4eaf1	6d5c4a61-47c9-4cc7-af90-df8145fe5149
TCGA-C8-A12Q	TCGA-BRCA	bb80680a-245c-421b-a3ef-198dc78bad1e	53c73214-7b73-4c24-9cae-1c11fcb39573	e88c7c30-0407-40f8-b282-8dfc49273689
TCGA-C8-A130	TCGA-BRCA	e70e14f9-ea63-4038-8a0e-5526391ea4fe	44978a5f-a9ce-40ac-8b2e-3ade35e32525	ac8710fd-8f68-4ace-9284-19198214e7bc
TCGA-D8-A27F	TCGA-BRCA	f4f2c07e-84b7-47d0-88fe-7032564a1ecc	5e608249-2680-4ecf-ba66-89998d2d6a1d	d57d78a7-56c7-4670-b520-59d6345eed22
TCGA-E2-A14P	TCGA-BRCA	6291117d-64a7-4c35-94bb-8e06275c498e	a639fa8f-f8d6-4d5c-85bf-5a37c02258d4	2a8d9a9e-e1de-4aea-bed2-087c6dea1e77
TCGA-E2-A14X	TCGA-BRCA	775348e1-91bf-4bf9-93e9-ff9f955b5a79	0a820852-4686-4bed-8995-35aba8b37368	824a8024-bdcd-4e94-b5ef-e13b13ccf57f
TCGA-E2-A152	TCGA-BRCA	fe904377-4375-437b-8774-c80f11c6e0ff	a5f27034-eded-4286-bf8f-965029909919	e304a9f3-cc7e-4112-bbaa-6e53c3dc30f3
TCGA-E2-A156	TCGA-BRCA	3d9a2788-2bc3-4df9-bae7-fef37f6096b8	d87cfc01-42b6-4dc0-9403-d2daee055209	146e5c6c-bb4d-4d53-91c0-77b7229f469f
TCGA-E2-A15E	TCGA-BRCA	3b80e735-e034-4867-be5e-52500f523ab5	9ed4cd7a-c9d6-47d6-8258-def05e151530	1ece798b-6b56-496c-9d59-5c4dfb836a19
TCGA-E2-A15H	TCGA-BRCA	f359078d-7930-4e46-a5d4-3978f5434622	b2b05078-b11f-488e-afc8-2d70b062609e	85adb8fe-9c48-44ef-ae53-95e5e80ab5da
TCGA-E2-A15K	TCGA-BRCA	6463e302-836b-4097-b6c5-acf33fe1a733	4968e751-3f12-4e99-8228-6a58cbf1bca4	58554fee-ea34-4949-91f0-acd7e9807b85
TCGA-E2-A1LG	TCGA-BRCA	c24e6791-401c-4b37-bfe6-669f050ea42e	6bd8c3ea-15b6-4d42-b4f1-bbfdacb145f8	6322f169-2f44-4b70-ab1e-8c3c65774f16
TCGA-E2-A1LK	TCGA-BRCA	cdbdb1d9-4c6d-4a22-8867-42722b596ae9	32766841-2370-4aad-b93e-8d5e8b002229	3ee0eeea-afba-43bf-8398-b1584e1900ae
TCGA-E2-A1LL	TCGA-BRCA	85360168-d41d-4201-8416-2cb4b45fca0f	f2fe81a1-3e80-4b03-9699-eaa8a4652be5	19225ffb-2d2b-4c87-9742-b0f6b9c5c880
TCGA-E9-A1NH	TCGA-BRCA	f57cf947-b314-4a64-a112-d09cc8045594	9ec85678-e1a8-44bd-9676-72b0d1b991d7	35dd350b-1634-4b53-bd48-c7c9f1834195
TCGA-EW-A1J5	TCGA-BRCA	17593e20-8cc4-4961-8ff5-871806aeed93	ce79ca01-0c22-4e25-a5da-fd9438299f91	ff979a01-93ad-4eda-bd99-45f804a29a40
TCGA-EW-A1P8	TCGA-BRCA	3a2f0cf6-0405-4ef6-be7e-75054acf1343	ab0a625b-6478-4d76-8b3e-b3e479e4242e	5eae397f-adfd-412c-9b05-6e8d3e4818e4
TCGA-EW-A1PB	TCGA-BRCA	2ba1984b-043e-4cc5-8bc4-10b6c2915f61	46b06dbe-5f5d-4733-8c98-f4a3fdf451c4	b4092678-456e-41c6-9f65-683b9859f7e5
TCGA-EW-A1PC	TCGA-BRCA	4ded0771-e685-45fb-99f1-4dc1212cc9fc	bbbfdc86-7d19-4c67-9a3f-c46da84f900d	326a54e3-e7fd-4d1d-83fe-caf6c23810ef
TCGA-EW-A1PH	TCGA-BRCA	877bbc2d-444f-44cf-8e0f-3fd2744c3f91	9bb03dd1-4a31-4ff3-930f-2ccf230339ae	a7d72160-f208-4148-b344-5e12b2946cb9
TCGA-EW-A3U0	TCGA-BRCA	107557e5-5611-4f30-9544-e8c315cb063d	e49f86f3-22dd-40c7-8b86-73ec1d90694b	a04cb72a-dca3-42f3-a41b-9c46b5f0c749
TCGA-GI-A2C9	TCGA-BRCA	5f4a8fdf-00c0-4ab7-8323-d04f23a9e4a8	70c562ea-b1bc-41ac-aa70-e3865fb5f03e	4ded5a6c-be3e-437b-bbe1-a4412aec056e
TCGA-GM-A2DF	TCGA-BRCA	f577059e-baa8-4030-9baa-5857d30fbfec	26743711-c60e-43a7-899e-28535b3d3c27	9577581c-62fa-4fa7-a475-33f0fe083c7d
TCGA-GM-A3XL	TCGA-BRCA	77d3443d-1bf9-4867-89a2-65cc8e10141b	1c380c75-c405-42a9-8984-c87a63cc94a2	7494c3b1-f305-4dfe-9ae7-8d77cc386ea5
TCGA-A6-2680	TCGA-COAD	d43e0ed3-ab1d-486a-bbf5-91dabacf8220	918f63e2-8d07-4be2-aace-c4515f9dfd6b	af7802b2-f8fa-4d5e-816f-5737f35f7267
TCGA-A6-2681	TCGA-COAD	11d59d80-a10a-4e78-b8a8-64a9569a9e32	ed5b5738-8484-44b0-a476-d5141cbda574	bec8e9a8-1849-4760-a849-11e46395963a
TCGA-A6-2683	TCGA-COAD	9e91b702-c4fb-4c6e-9060-987e5ff14421	14a92e85-0fea-4740-8dfe-d8d7f2ba8f7d	e7e37148-cac2-444d-bf3d-cf21df0aab09
TCGA-A6-3807	TCGA-COAD	b5897ed2-6c9b-4c6e-b131-41b62e60ecb9	1555806c-03b9-4392-b3ab-82a34f015b0d	56c6e835-ce87-4ef8-a432-8bb3eda0b009
TCGA-A6-6141	TCGA-COAD	6fd83764-dbd4-43ec-bab9-c2950c46cf59	a191bf4a-e494-4741-963f-04125c2a7d25	3c388d31-9a07-43d7-8df0-35f9a35d12b4
TCGA-A6-6781	TCGA-COAD	bee0f5f3-5654-4349-b3dd-afe0b89cc488	a27b491f-dfce-4f7b-a18c-8ada5309959c	dd698acb-358d-43a1-aa4a-cc52a14ca211
TCGA-AA-3514	TCGA-COAD	2c81df5f-0948-463a-a303-3beb5bd5205b	878b531a-852c-4466-8dcd-2f1ec7299ef6	2b2c4b4a-28d0-41e8-b5c6-e0009f8ca5c6
TCGA-AA-3529	TCGA-COAD	510f1886-9023-432a-bc19-46aee37ea8a4	f8e7f553-29a1-4b6f-96a4-a63ad48a62d9	304222fa-437d-4c1e-aac2-da5dd68f78cb
TCGA-AA-3534	TCGA-COAD	6e533853-5822-49cf-95a8-d75c517521cc	6005aa4b-25dd-4a9e-9837-cb87da406ec0	c05e366e-2780-406c-9b99-4126c01a190a
TCGA-AA-3664	TCGA-COAD	c35bd7d9-ece5-492b-9d5f-dcc047684dc0	83404444-ee83-418a-a273-62ce5bea05c8	75351772-7c38-4c1b-94cf-a1975cd9908e
TCGA-AA-3666	TCGA-COAD	6788c172-0c9d-4042-a664-c53d8e8a5cf9	0a04e686-5ab1-416c-8cff-e198c5fd6ce0	f273f1c0-b62b-4c39-94ae-70d564c5bc28
TCGA-AA-3956	TCGA-COAD	72141594-ac11-437d-896e-d1ae66162764	613a153b-be57-4183-a033-95d58f6d48b8	3cbdd242-92b5-4bcd-9967-efbb41e78573
TCGA-AA-3977	TCGA-COAD	34a6b8b6-5a24-4e03-9f20-8b51e27033c5	f511ad35-378f-4391-a60b-6df71d8d62ab	8bc2d096-2543-4f28-bbdb-1311e934b93f
TCGA-AA-3994	TCGA-COAD	6cc193d6-40f0-46ba-aa41-4240fe42a46c	c85ac97b-13a0-489a-a944-f30e12864ad8	7627714a-e85e-4341-9c06-4ebab31495e2
TCGA-AA-A01R	TCGA-COAD	5b6c9797-7cfe-4bd0-a656-74dd069d72d9	1723023a-cdaf-405c-bbf3-0204af2130c8	b6c08e75-2062-436d-a237-3246cc712df0
TCGA-AA-A01S	TCGA-COAD	02f49f2b-40ad-427b-bb81-6ef0c6efc46d	9ce2378a-1fd9-466e-9779-79258fe0bbfd	92ade18e-362b-40c5-9029-c5729968c5f3
TCGA-AA-A01T	TCGA-COAD	abefb6f0-6456-48a1-b9d2-3789849aaea6	6b68f9db-81b4-46ed-8ace-d3a67c4a9015	b1183aa3-8d2c-4d71-b059-33751cabd063
TCGA-AA-A01V	TCGA-COAD	12678e03-e8e4-4074-91b0-68bb57767c2d	03e01b0c-3134-4b21-87ae-1fd14f5769c0	d1410b96-722e-4a17-a348-16530d02fc79
TCGA-AA-A01X	TCGA-COAD	4b96a6ce-adbd-45b8-9c53-ea1850f0731c	3f501377-1ded-4810-b320-714cacc4f71e	ea68ac11-1634-4f7e-a53f-0718ce129d60
TCGA-AA-A02O	TCGA-COAD	22eeeeaf-8aa8-45e6-ace6-b84917c3b402	6b3c88b6-f348-45da-8b09-5950072275f0	6cfef468-0638-4a59-8c15-b4e08803a5a8
TCGA-AA-A03F	TCGA-COAD	d227eb87-8290-4223-b1d2-c241162935c9	6363126b-bc8c-4b4d-9d0f-efe9e48683f9	b6445cba-aa3d-4a5e-86a3-68fe07fe44b9
TCGA-AD-6964	TCGA-COAD	67abf892-45e8-4468-a1fd-8446401b3f55	0378ffd0-fa85-4cc3-8efb-c0b12364d74c	7c6fede9-50b7-41c3-a58b-fede2d4242e3
TCGA-AZ-6601	TCGA-COAD	ae0bedfc-1ef9-4999-8ff2-c0eb8e421ef3	4db18c79-d142-4670-82f6-5d52be5fb5c9	0d637387-3274-4384-bbe0-6627e5af4b12
TCGA-CA-6717	TCGA-COAD	da552d40-23e1-469c-9fe7-ff2904a35ebe	6896d05c-37ef-4347-bb21-6d3651e63b21	116b94e4-b1fc-48cd-ad3a-708b3570e159
TCGA-CA-6718	TCGA-COAD	3f12f1a7-45cc-4500-b7e1-8ac12465fbfe	c3a26964-f2a1-4130-9280-3f40b76dd363	d06020e5-26ff-46be-a532-954385c11814
TCGA-AF-2691	TCGA-READ	51fe9202-95ee-418b-a143-fe84f4b20380	57c67c7b-62d8-4f91-9406-dd8ca3cadbeb	ae680784-6575-45a2-a498-a84fcf56c30b
TCGA-AF-3913	TCGA-READ	13fc1d5a-7c67-4646-953d-ad0f22571017	458ddbf3-b9e3-496d-910b-85ef509d4ba5	056f505a-b4fd-49b1-a612-9a48582daeaf
TCGA-AG-3574	TCGA-READ	b41b6882-7cf8-49c6-aa56-8418d77c24cb	53fd3b43-c46b-4f05-94ad-04be29bd5933	f0562179-eb25-4760-858e-884b63bef5dc
TCGA-AG-3727	TCGA-READ	70d6fce9-139d-448e-8f5f-14b10832d66b	07ae68ae-0178-476c-b9ec-f0d898ced469	a99a57ec-2bcb-46d9-9388-1ae9ed438cb9
TCGA-AG-3885	TCGA-READ	f75ec564-baa7-4aeb-8c4e-21e77d60669d	74661b7f-2008-4350-8dac-1a414f9e4b35	79e5b9b7-06bb-4951-a2a7-567c2b3920fc
TCGA-AG-3890	TCGA-READ	8df564e5-cdec-4714-b522-5f7356be8d5d	3cf659fc-f676-4fd6-8a0a-a2d44ece3c03	240aed31-04ba-41f6-812b-9713d7cf0864
TCGA-AG-3896	TCGA-READ	a9406c81-5dd3-4c50-8984-c81a85f67723	d827df52-1104-4b8b-aa61-026c79003c6a	266e9b7f-4243-4506-a32c-5db74c5741dc
TCGA-AG-3901	TCGA-READ	51acbe73-78d9-48e4-b937-42a159dfb5a5	7d37bd53-74f6-423f-9409-7049f1460546	379ed9eb-4cd7-4c7a-a08c-b40dd2186dd3
TCGA-AG-4007	TCGA-READ	16ef1919-094b-44db-a49b-966c6bf84f33	bf5bf305-cd19-4e22-8e98-6671a1196153	84485765-e28d-4c68-9dd2-62acae86e9ff
TCGA-AG-4008	TCGA-READ	673cc168-5c3a-4eec-b299-8de319725cc6	2cf15e4e-c16a-4ab3-9e9c-4db6871e0c1f	3c4cbd14-903d-4bef-9c0c-894facfd389f
TCGA-AG-4015	TCGA-READ	ba539625-e278-4166-9667-ec8f68d0b5a0	0d3661dd-0e73-4e64-8fb7-4c78f1cc6b1c	f6eb721a-43d9-4b8d-82f4-35f6b08293fd
TCGA-AG-A032	TCGA-READ	3d3bf209-70e8-4882-99c7-6e20c03cccea	ce5133d0-9c6c-45d9-9cfa-a2e3dce76fd7	d83e9a8b-4741-4d60-8008-efa63c19f3bd
TCGA-EI-6917	TCGA-READ	e00d5548-a577-4019-9f7c-5bad23811d4e	313e0092-0686-4ac0-a58e-d5ad607f2850	40e2cf8e-330e-4e04-ad9a-230436fb2955

### Sheet: Pathway and related genes
Pathway	Related genes
POLE	POLE, POLD1
MSI	MLH1, MLH3, MSH2, MSH3, MSH6
Double strand break	ATM, ATR, ATRIP, BABAM1, BABAM2, BARD1, BLM, BRCA1, BRCA2, BRCC3, BRIP1, CENPS, CLK2, ERCC4, FAAP100, FAAP24, FAN1, FANCA, FANCB, FANCC, FANCD2, FANCE, FANCF, FANCG, FANCI, FANCM, HES1, LIG4, MRE11, MUS81, NHEJ1, PALB2, PRKDC, RAD50, RAD51, RAD51C, RAD52, RBBP8, RMI1, RMI2, SEM1, SLX1A, SLX1B, SLX4, SYCP3, TOP3A, TOP3B, TOPBP1, UBE2T, UIMC1, USP1, WDR48, XRCC4, XRCC5, XRCC6
